# Translation Inhibiting Antibiotics Induce an asRNA Regulating Purine Metabolism in *S. pneumoniae* TIGR4 via an ISL3 Insertion Derived Hybrid Promoter

**DOI:** 10.64898/2026.04.28.721496

**Authors:** İrem Özkan, Tim vanOpijnen, Michelle M. Meyer

## Abstract

Translation inhibiting antibiotics (TIA) are an important class of antibiotics that elicit a wide variety of transcriptional responses. In this work we characterize the transcriptional responses of *Streptococcus pneumoniae* TIGR4, via RNA-seq, 5’-, and 3’-end mapping, to sub-MIC levels of three TIA, chloramphenicol, tetracycline, and kasugamycin. We find that kasugamycin (initiation inhibitor) displays a distinct transcriptomic profile compared to chloramphenicol and tetracycline (elongation inhibitors). However, genes in nucleotide metabolism were consistently downregulated. We also detected a TIA induced antisense transcript complementary to downregulated genes for purine metabolism, which we term SP_0835as. Mutating the promoter for SP_0835as eliminates both induction of SP_0835as and repression of the complementary genes in response to chloramphenicol. The mutated strain also displays slower growth rates than control strains in conditions that strongly induce SP_0835as, implying biologically relevant activity. Furthermore, the SP_0835as promoter straddles the boundary between SP_0835 and an insertion sequence (ISL3) immediately downstream. A survey of *S. pneumoniae* genomes shows the promoter is present in several phylogenetically distinct strain clusters. However, other common laboratory strains of *S. pneumoniae* lack the promoter, SP_0835as expression, and TIA repression of the complementary genes. Thus, SP_0835as represents a nascent RNA regulator that significantly remodels the metabolic response to TIA.
