## Supplementary material for "Translation Inhibiting Antibiotics Induce an asRNA Regulating Purine Metabolism in *S. pneumoniae* TIGR4 via an ISL3 Insertion Derived Hybrid Promoter": Table S1

### Sheet: Sheet1
2298 _SP_0835_LHA_fwd	gaactgaatacgggcgac
2299_SP_0835_LHA_rev	cgatccttaacaacccactacagttgac
2300_SP_0835-kanR_fwd	tagtgggttgttaaggatcgatccgtttgATTTTTAATGG
2301_SP_0835-kanR_rev	caagcttagcctaaaacaattcatccagtaaaatataatattttattttc
2302_SP_0836_RHA_fwd	attgttttaggctaagcttgagaaaggac
2303_SP_0836_RHA_rev	ccatcttgccctgattgtg
2304_SP_0835_M1_LHA_rev	cgatccttaaCAACCCACTACAGAACACAAAGAGCCCCTTTTTGGC
2305_SP_0835_F0	GAGTATAAACAGAAAGGTAGAGCGCG
2306_SP_0836_R0-C	TTATCGCTAAGCTGGATTATGAGGC
2377-0835as-RT1-tag	GCGAGCACAGAATGAATACGACTcctttacatggtataatagaggtagctc
2385-0835R	ctgcaatcaaggtttccaaaccaacc
2386-0836startR	CTTCAAAAAACGGATTTTTATCGCCCTG
2387-tagF	GCGAGCACAGAATGAATACGACT
