## Supplementary material for "Translation Inhibiting Antibiotics Induce an asRNA Regulating Purine Metabolism in *S. pneumoniae* TIGR4 via an ISL3 Insertion Derived Hybrid Promoter": Table S2

### Sheet: rRNAdepletionprobes
Well Position	Name	Sequence
A1	TIGR4_16S_0	TCCTTAGAAAGGAGGTGATCCAGCCGCACCTTCCGATACGGCTACCTTGTT
A2	TIGR4_16S_1	ACGACTTCACCCCAATCATCTATCCCACCTTAGGCGGCTGGCTCCTTACG
A3	TIGR4_16S_2	GTTACCTCACCGACTTCGGGTGTTACAAACTCTCGTGGTGTGACGGGCGG
A4	TIGR4_16S_3	TGTGTACAAGGCCCGGGAACGTATTCACCGCGGCGTGCTGATCCGCGATT
A5	TIGR4_16S_4	ACTAGCGATTCCGACTTCATGTAGGCGAGTTGCAGCCTACAATCCGAACT
A6	TIGR4_16S_5	GAGACTGGCTTTAAGAGATTAGCTTGCCGTCACCGGCTTGCGACTCGTTG
A7	TIGR4_16S_6	TACCAGCCATTGTAGCACGTGTGTAGCCCAGGTCATAAGGGGCATGATGA
A8	TIGR4_16S_7	TTTGACGTCATCCCCACCTTCCTCCGGTTTATTACCGGCAGTCTCGCTAG
A9	TIGR4_16S_8	AGTGCCCAACTAAATGATGGCAACTAACAATAGGGGTTGCGCTCGTTGCG
A10	TIGR4_16S_9	GGACTTAACCCAACATCTCACGACACGAGCTGACGACAACCATGCACCAC
A11	TIGR4_16S_10	CTGTCACCTCTGTCCCGAAGGAAAGCTCTATCTCTAGAGCGGTCAGAGGG
A12	TIGR4_16S_11	ATGTCAAGACCTGGTAAGGTTCTTCGCGTTGCTTCGAATTAAACCACATG
B1	TIGR4_16S_12	CTCCACCGCTTGTGCGGGCCCCCGTCAATTCCTTTGAGTTTCAACCTTGC
B2	TIGR4_16S_13	GGTCGTACTCCCCAGGCGGAGTGCTTAATGCGTTAGCTACGGCACTAAAC
B3	TIGR4_16S_14	CCCGGAAAGGGTCTAACACCTAGCACTCATCGTTTACAGCGTGGACTACC
B4	TIGR4_16S_15	AGGGTATCTAATCCTGTTTGCTCCCCACGCTTTCGAGCCTCAGCGTCAGT
B5	TIGR4_16S_16	TACAAGCCAGAGAGCCGCTTTCGCCACCGGTGTTCCTCCATATATCTACG
B6	TIGR4_16S_17	CATTTCACCGCTACACATGGAATTCCACTCTCCCCTCTTGCACTCAAGTT
B7	TIGR4_16S_18	AAACAGTTTCCAAAGCCTACTATGGTTAAGCCACAGCCTTTAACTTCAGA
B8	TIGR4_16S_19	CTTATCTAACCGCCTGCGCTCGCTTTACGCCCAATAAATCCGGACAACGC
B9	TIGR4_16S_20	TCGGGACCTACGTATTACCGCGGCTGCTGGCACGTAGTTAGCCGTCCCTT
B10	TIGR4_16S_21	TCTGGTAAGATACCGTCACAGTGTGAACTTTCCACTCTCACACTCGTTCT
B11	TIGR4_16S_22	TCTCTTACAACAGAGCTTTACGATCCGAAAACCTTCTTCACTCACGCGGC
B12	TIGR4_16S_23	GTTGCTCGGTCAGACTTCCGTCCATTGCCGAAGATTCCCTACTGCTGCCT
C1	TIGR4_16S_24	CCCGTAGGAGTCTGGGCCGTGTCTCAGTCCCAGTGTGGCCGATCACCCTC
C2	TIGR4_16S_25	TCAGGTCGGCTATGTATCGTCGCCTTGGTGAGCCGTTACCCCACCAACTA
C3	TIGR4_16S_26	GCTAATACAACGCAGGTCCATCTGGTAGTGATGCAAGTGCACCTTTTAAG
C4	TIGR4_16S_27	CAAATGTCATGCAACATCTACTCTTATGCGGTATTAGCTATCGTTTCCAA
C5	TIGR4_16S_28	TAGTTATCCCCCGCTACCAGGCAGGTTACCTACGCGTTACTCACCCGTTC
C6	TIGR4_16S_29	GCAACTCATCCAGAGAAGCAAGCTCCTCCTTCAGCGTTCTACTTGCATGT
C7	TIGR4_16S_30	ATTAGGCACGCCGCCAGCGTTCGTCCTGAGCCAGGATCAAACTCTCATTAA
C8	TIGR4_23S_0	TTTGGATAAGTCCTCGAGCTATTAGTATTAGTCCGCTACATGTGTCGCCACA
C9	TIGR4_23S_1	CTTCCACTTCTAACCTATCTACCTGATCATCTCTCAGGGCTCTTACTGAT
C10	TIGR4_23S_2	ATATAATCATGGGAAATCTCATCTTGAGGTGGGTTTCACACTTAGATGCT
C11	TIGR4_23S_3	TTCAGCGTTTATCCCTTCCCTACATAGCTACCCAGCGATGCCTTTGGCAA
C12	TIGR4_23S_4	GACAACTGGTACACCAGCGGTAAGTCCACTCTGGTCCTCTCGTACTAGGA
D1	TIGR4_23S_5	GCAGATCCTCTCAAATTTCCTACGCCCGCGACGGATAGGGACCGAACTGT
D2	TIGR4_23S_6	CTCACGACGTTCTGAACCCAGCTCGCGTGCCGCTTTAATGGGCGAACAGC
D3	TIGR4_23S_7	CCAACCCTTGGGACCGACTACAGCCCCAGGATGCGACGAGCCGACATCGA
D4	TIGR4_23S_8	GGTGCCAAACCTCCCCGTCGATGTGAACTCTTGGGGGAGATAAGCCTGTT
D5	TIGR4_23S_9	ATCCCCAGGGTAGCTTTTATCCGTTGAGCGATGGCCCTTCCATACGGAAC
D6	TIGR4_23S_10	CACCGGATCACTAAGCCCGACTTTCGTCCCTGCTCGAGTTGTAGCTCTCG
D7	TIGR4_23S_11	CAGTCAAGCTCCCTTATACCTTTACACTCTGCGAATGATTTCCAACCATT
D8	TIGR4_23S_12	CTGAGGGAACCTTTGGGCGCCTCCGTTACCTTTTAGGAGGCGACCGCCCC
D9	TIGR4_23S_13	AGTCAAACTGCCCGTCAGACACTGTCTCCGATAGGGATCACCTATCTGGG
D10	TIGR4_23S_14	TTAGAGTGGCCATAACACAAGGGTAGTATCCCAACAGCGTCTCCTTCGAA
D11	TIGR4_23S_15	ACTGGCGTCCCGATCTCTTAGACTCCTACCTATCCTGTACATGTGGTACA
D12	TIGR4_23S_16	GACACTCAATATCAAACTGCAGTAAAGCTCCATGGGGTCTTTCCGTCCTG
E1	TIGR4_23S_17	TCGCGGGTAACCTGCATCTTCACAGGTACTAAAATTTCACCGAGTCTCTC
E2	TIGR4_23S_18	GTTGAGACAGTGCCCAAATCATTACGCCTTTCGTGCGGGTCGGAACTTAC
E3	TIGR4_23S_19	CCGACAAGGAATTTCGCTACCTTAGGACCGTTATAGTTACGGCCGCCGTT
E4	TIGR4_23S_20	TACTGGGGCTTCAATTCATACCTTCGCTTACGCTAAGCACTCCTCTTAAC
E5	TIGR4_23S_21	CTTCCAGCACCGGGCAGGCGTCACCCCCTATACATCATCTTACGATTTAG
E6	TIGR4_23S_22	CAGAGAGCTGTGTTTTTGATAAACAGTTGCTTGGGCCTATTCACTGCGGC
E7	TIGR4_23S_23	TGACTTTAAGTCAGCACCCCTTCTCCCGAAGTTACGGGGTCATTTTGCCG
E8	TIGR4_23S_24	AGTTCCTTAACGAGAGTTCTCTCGCTCACCTGAGGCTACTCGCCTCGACT
E9	TIGR4_23S_25	ACCTGTGTCGGTTTGCGGTACGGGTAGAGTATGTTTAAACGCTAGAAGCT
E10	TIGR4_23S_26	TTTCTTGGCAGTGTGACGTCACTAACTTCGCTACTAAACTTCGCTCCCCA
E11	TIGR4_23S_27	TCACAGCTCAATGTTATAGAATTAAGCATTTGACTCAATTCACACCTCAC
E12	TIGR4_23S_28	TGCTTAGACAGACTCTTCCAATCGTCTGCTTTAGTTAGCCTACTGCGTCC
F1	TIGR4_23S_29	CTCCATCACTACATACTCTAGTACAGGAATATCAACCTGTTGTCCATCGG
F2	TIGR4_23S_30	ATACACCTTTCGGTCTCTCCTTAGGTCCCGACTAACCCAGGGCGGACGAG
F3	TIGR4_23S_31	CCTTCCCCTGGAAACCTTAGTCTTACGGTGGACAGGATTCTCACCTGTCT
F4	TIGR4_23S_32	TTCGCTACTCATACCGGCATTCTCACTTCTATGCGTTCCAGCACTCCTCA
F5	TIGR4_23S_33	CGGTATACCTTCATCACACATAGAACGCTCTCCTACCATACCTATAAAGG
F6	TIGR4_23S_34	TATCCACAGCTTCGGTAAATTGTTTTAGCCCCGGTACATTTTCGGCGCAG
F7	TIGR4_23S_35	GGTCACTCGACTAGTGAGCTATTACGCACTCTTTGAATGAATAGCTGCTT
F8	TIGR4_23S_36	CTAAGCTAACATCCTAGTTGTCTGTGCAACCCCACATCCTTTTCCACTTA
F9	TIGR4_23S_37	ACAATTATTTTGGGACCTTAGCTGGTGGTCTGGGCTGTTTCCCTTTCGAC
F10	TIGR4_23S_38	TACGGATCTTAGCACTCGCAGTCTGACTGCCGACCATAATTCATTGGCAT
F11	TIGR4_23S_39	TCGGAGTTTATCTGAGATTGGTAATCCGGGATGGACCCCTCACCCAAACA
F12	TIGR4_23S_40	GTGCTCTACCTCCAAGAATCTCTAATGTCGACGCTAGCCCTAAAGCTATT
G1	TIGR4_23S_41	TCGGAGAGAACCAGCTATCTCCAAGTTCGTTTGGAATTTCTCCGCTACCC
G2	TIGR4_23S_42	ACAAGTCATCCAAGCACTTTTCAACGTGCCCTGGTTCGGTCCTCCAGTGC
G3	TIGR4_23S_43	GTCTTACCGCACCTTCAACCTGCTCATGGGTAGGTCACATGGTTTCGGGT
G4	TIGR4_23S_44	CTACGTCATGATACTAAGGCGCCCTATTCAGACTCGGTTTCCCTACGGCT
G5	TIGR4_23S_45	CCGTCTCTTCAACTTAACCTCGCATCATAACGTAACTCGCCGGTTCATTC
G6	TIGR4_23S_46	TACAAAAGGCACGCTCTCACCCATTAACGGGCTCGAACTTGTTGTAGGCA
G7	TIGR4_23S_47	CACGGTTTCAGGTTCTATTTCACTCCCCTCCCGGGGTGCTTTTCACCTTT
G8	TIGR4_23S_48	CCCTCACGGTACTGGTTCACTATCGGTCACTAGGGAGTATTTAGGGTTGG
G9	TIGR4_23S_49	GAGATGGTCCTCCCAGATTCCGACGGGATTTCACGTGTCCCGCCGTACTC
G10	TIGR4_23S_50	AGGATACTGCTAAGTACAAAGACTATTTTAAATACGAGGCTATTACTCTC
G11	TIGR4_23S_51	TTTGGCTGATCTTCCCAAATCATTCTTCTATAATCTTTGAGTCCACATTG
G12	TIGR4_23S_52	CAGTCCTACAACCCCGAAGAGTAAACTCTTCGGTTTGCCCTTCTGCCGTT
H1	TIGR4_23S_53	TCGCTCGCCGCTACTAAGGCAATCGCTTTTGCTTTCTCTTCCTGCAGCTA
H2	TIGR4_23S_54	CTTAGATGTTTCAGTTCACTGCGTCTTCCTCCTCACATCCTTAACAGATG
H3	TIGR4_23S_55	TGGGTAACAGGTATTACCTGTTGGGTTCCCCCATTCGGAAATCCCTGGAT
H4	TIGR4_23S_56	CATCGCTTACTTACAGCTACCCAAGGCATATCGTCGTTTGTCACGTCCTT
H5	TIGR4_23S_57	CGTCGGCTCCTAGTGCCAAGGCATCCACCGTGCGCCCTTATTAACTTAACCT
H6	TIGR45S_16S_0	GCTAAGCGACTTCCCTATCTCACAGGGGGCAACCCCCAACTACTTCCGGCGTTCTAGG
H7	TIGR45S_16S_1	GCTTAACTTCTGTGTTCGGCATGGGTACAGGTGTATCTCCTAGGCTATCGTCACTTAA

### Sheet: RNAseq1
Sample Name	IlluminaLibraryPrepKit	i7 index #	i7 index sequence	i5 index #	i5 index sequence
Kasugamycin0MinNDC-a		RTS_Enr_P7_BC_01	GCACACGA	RNABC01	AAGCAAT
Kasugamycin0MinNDC-b		RTS_Enr_P7_BC_01	GCACACGA	RNABC04	ACAGCCT
Kasugamycin0MinNDC-c		RTS_Enr_P7_BC_01	GCACACGA	RNABC05	ACCTGAT
Kasugamycin0Min1-4MIC-a		RTS_Enr_P7_BC_01	GCACACGA	RNABC06	ACTAATT
Kasugamycin0Min1-4MIC-b		RTS_Enr_P7_BC_01	GCACACGA	RNABC07	ACTCAAT
Kasugamycin0Min1-4MIC-c		RTS_Enr_P7_BC_01	GCACACGA	RNABC08	AGACCAT
Kasugamycin0Min3-4MIC-a		RTS_Enr_P7_BC_01	GCACACGA	RNABC09	ATAAACT
Kasugamycin0Min3-4MIC-b		RTS_Enr_P7_BC_01	GCACACGA	RNABC52	TGTTACT
Kasugamycin0Min3-4MIC-c		RTS_Enr_P7_BC_01	GCACACGA	RNABC53	TTCCCGT
Kasugamycin60MinNDC-a		RTS_Enr_P7_BC_02	TCTGGCGA	RNABC01	AAGCAAT
Kasugamycin60MinNDC-b		RTS_Enr_P7_BC_02	TCTGGCGA	RNABC04	ACAGCCT
Kasugamycin60MinNDC-c		RTS_Enr_P7_BC_02	TCTGGCGA	RNABC05	ACCTGAT
Kasugamycin60Min1-4MIC-a		RTS_Enr_P7_BC_02	TCTGGCGA	RNABC06	ACTAATT
Kasugamycin60Min1-4MIC-b		RTS_Enr_P7_BC_02	TCTGGCGA	RNABC07	ACTCAAT
Kasugamycin60Min1-4MIC-c		RTS_Enr_P7_BC_02	TCTGGCGA	RNABC08	AGACCAT
Kasugamycin60Min3-4MIC-a		RTS_Enr_P7_BC_02	TCTGGCGA	RNABC09	ATAAACT
Kasugamycin60Min3-4MIC-b		RTS_Enr_P7_BC_02	TCTGGCGA	RNABC52	TGTTACT
Kasugamycin60Min3-4MIC-c		RTS_Enr_P7_BC_02	TCTGGCGA	RNABC53	TTCCCGT
Tetracycline0MinNDC-a		RTS_Enr_P7_BC_04	CAGGAGCC	RNABC01	AAGCAAT
Tetracycline0MinNDC-b		RTS_Enr_P7_BC_04	CAGGAGCC	RNABC04	ACAGCCT
Tetracycline0MinNDC-c		RTS_Enr_P7_BC_04	CAGGAGCC	RNABC05	ACCTGAT
Tetracycline0Min1-4MIC-a		RTS_Enr_P7_BC_04	CAGGAGCC	RNABC06	ACTAATT
Tetracycline0Min1-4MIC-b		RTS_Enr_P7_BC_04	CAGGAGCC	RNABC07	ACTCAAT
Tetracycline0Min1-4MIC-c		RTS_Enr_P7_BC_04	CAGGAGCC	RNABC08	AGACCAT
Tetracycline0Min3-4MIC-a		RTS_Enr_P7_BC_04	CAGGAGCC	RNABC09	ATAAACT
Tetracycline0min3-4MIC-b		RTS_Enr_P7_BC_04	CAGGAGCC	RNABC52	TGTTACT
Tetracycline0Min3-4MIC-c		RTS_Enr_P7_BC_04	CAGGAGCC	RNABC53	TTCCCGT
Tetracycline60MinNDC-a		RTS_Enr_P7_BC_05	TGTCGGAT	RNABC01	AAGCAAT
Tetracycline60MinNDC-b		RTS_Enr_P7_BC_05	TGTCGGAT	RNABC04	ACAGCCT
Tetracycline60minNDC-c		RTS_Enr_P7_BC_05	TGTCGGAT	RNABC05	ACCTGAT
Tetracycline60Min1-4MIC-a		RTS_Enr_P7_BC_05	TGTCGGAT	RNABC06	ACTAATT
Tetracycline60Min1-4MIC-b		RTS_Enr_P7_BC_05	TGTCGGAT	RNABC07	ACTCAAT
Tetracycline60Min1-4MIC-c		RTS_Enr_P7_BC_05	TGTCGGAT	RNABC08	AGACCAT
Tetracycline60Min3-4MIC-a		RTS_Enr_P7_BC_05	TGTCGGAT	RNABC09	ATAAACT
Tetracycline60Min3-4MIC-b		RTS_Enr_P7_BC_05	TGTCGGAT	RNABC52	TGTTACT
Tetracycline60Min3-4MIC-c		RTS_Enr_P7_BC_05	TGTCGGAT	RNABC53	TTCCCGT
Chloramphenicol0MinNDC-a		RTS_Enr_P7_BC_06	ATTATGTT	RNABC01	AAGCAAT
Chloramphenicol0MinNDC-b		RTS_Enr_P7_BC_06	ATTATGTT	RNABC04	ACAGCCT
Chloramphenicol0MinNDC-c		RTS_Enr_P7_BC_06	ATTATGTT	RNABC05	ACCTGAT
Chloramphenicol0Min1-4MIC-a		RTS_Enr_P7_BC_06	ATTATGTT	RNABC06	ACTAATT
Chloramphenicol0Min1-4MIC-b		RTS_Enr_P7_BC_06	ATTATGTT	RNABC07	ACTCAAT
Chloramphenicol0Min1-4MIC-c		RTS_Enr_P7_BC_06	ATTATGTT	RNABC08	AGACCAT
Chloramphenicol0Min3-4MIC-a		RTS_Enr_P7_BC_06	ATTATGTT	RNABC09	ATAAACT
Chloramphenicol0Min3-4MIC-b		RTS_Enr_P7_BC_06	ATTATGTT	RNABC52	TGTTACT
Chloramphenicol0Min3-4MIC-c		RTS_Enr_P7_BC_06	ATTATGTT	RNABC53	TTCCCGT
Chloramphenicol60MinNDC-b		RTS_Enr_P7_BC_08	TACTTAGC	RNABC01	AAGCAAT
Chloramphenicol60MinNDC-c		RTS_Enr_P7_BC_08	TACTTAGC	RNABC04	ACAGCCT
Chloramphenicol60MinNDC-a		RTS_Enr_P7_BC_08	TACTTAGC	RNABC05	ACCTGAT
Chloramphenicol60Min1-4MIC-a		RTS_Enr_P7_BC_08	TACTTAGC	RNABC06	ACTAATT
Chloramphenicol60Min1-4MIC-b		RTS_Enr_P7_BC_08	TACTTAGC	RNABC07	ACTCAAT
Chloramphenicol60Min1-4MIC-c		RTS_Enr_P7_BC_08	TACTTAGC	RNABC08	AGACCAT
Chloramphenicol60Min3-4MIC-a		RTS_Enr_P7_BC_08	TACTTAGC	RNABC09	ATAAACT
Chloramphenicol60Min3-4MIC-b		RTS_Enr_P7_BC_08	TACTTAGC	RNABC52	TGTTACT
Chloramphenicol60Min3-4MIC-c		RTS_Enr_P7_BC_08	TACTTAGC	RNABC53	TTCCCGT

### Sheet: RNAseq2
Sample Name	IlluminaLibraryPrepKit	i7 index #	i7 index sequence	i5 index #	i5 index sequence
1	Chl-NDC-0min-a	RTS_Enr_P7_BC_01	GCACACGA	RNABC01	AAGCAAT
2	Chl-NDC-0min-b	RTS_Enr_P7_BC_01	GCACACGA	RNABC04	ACAGCCT
3	Chl-NDC-0min-c	RTS_Enr_P7_BC_01	GCACACGA	RNABC05	ACCTGAT
4	Ksg-NDC-0min-a	RTS_Enr_P7_BC_01	GCACACGA	RNABC06	ACTAATT
5	Ksg-NDC-0min-b	RTS_Enr_P7_BC_01	GCACACGA	RNABC07	ACTCAAT
6	Ksg-NDC-0min-c	RTS_Enr_P7_BC_01	GCACACGA	RNABC08	AGACCAT
7	Tet-NDC-0min-a	RTS_Enr_P7_BC_01	GCACACGA	RNABC09	ATAAACT
8	Tet-NDC-0min-b	RTS_Enr_P7_BC_01	GCACACGA	RNABC52	TGTTACT
9	Tet-NDC-0min-c	RTS_Enr_P7_BC_01	GCACACGA	RNABC53	TTCCCGT
10	Chl-NDC-60min-a	RTS_Enr_P7_BC_02	TCTGGCGA	RNABC01	AAGCAAT
11	Chl-NDC-60min-b	RTS_Enr_P7_BC_02	TCTGGCGA	RNABC04	ACAGCCT
12	Chl-NDC-60min-c	RTS_Enr_P7_BC_02	TCTGGCGA	RNABC05	ACCTGAT
13	Chl-1-4MIC-60 min-a	RTS_Enr_P7_BC_02	TCTGGCGA	RNABC06	ACTAATT
14	Chl-1-4MIC-60 min-b	RTS_Enr_P7_BC_02	TCTGGCGA	RNABC07	ACTCAAT
15	Chl-1-4MIC-60 min-c	RTS_Enr_P7_BC_02	TCTGGCGA	RNABC08	AGACCAT
16	Chl-3-4MIC-60 min-a	RTS_Enr_P7_BC_02	TCTGGCGA	RNABC09	ATAAACT
17	Chl-3-4MIC-60 min-b	RTS_Enr_P7_BC_02	TCTGGCGA	RNABC52	TGTTACT
18	Chl-3-4MIC-60 min-c	RTS_Enr_P7_BC_02	TCTGGCGA	RNABC53	TTCCCGT
19	Tet-NDC-60min-a	RTS_Enr_P7_BC_04	CAGGAGCC	RNABC01	AAGCAAT
20	Tet-NDC-60min-b	RTS_Enr_P7_BC_04	CAGGAGCC	RNABC04	ACAGCCT
21	Tet-NDC-60min-c	RTS_Enr_P7_BC_04	CAGGAGCC	RNABC05	ACCTGAT
22	Tet-1-4MIC-60 min-a	RTS_Enr_P7_BC_04	CAGGAGCC	RNABC06	ACTAATT
23	Tet-1-4MIC-60 min-b	RTS_Enr_P7_BC_04	CAGGAGCC	RNABC07	ACTCAAT
24	Tet-1-4MIC-60 min-c	RTS_Enr_P7_BC_04	CAGGAGCC	RNABC08	AGACCAT
25	Tet-3-4MIC-60 min-a	RTS_Enr_P7_BC_04	CAGGAGCC	RNABC09	ATAAACT
26	Tet-3-4MIC-60 min-b	RTS_Enr_P7_BC_04	CAGGAGCC	RNABC52	TGTTACT
27	Tet-3-4MIC-60 min-c	RTS_Enr_P7_BC_04	CAGGAGCC	RNABC53	TTCCCGT
28	Chl-NDC-90min-a	RTS_Enr_P7_BC_05	TGTCGGAT	RNABC01	AAGCAAT
29	Chl-NDC-90min-b	RTS_Enr_P7_BC_05	TGTCGGAT	RNABC04	ACAGCCT
30	Chl-NDC-90min-c	RTS_Enr_P7_BC_05	TGTCGGAT	RNABC05	ACCTGAT
31	Chl-1-4MIC-90 min-a	RTS_Enr_P7_BC_05	TGTCGGAT	RNABC06	ACTAATT
32	Chl-1-4MIC-90 min-b	RTS_Enr_P7_BC_05	TGTCGGAT	RNABC07	ACTCAAT
33	Chl-1-4MIC-90 min-c	RTS_Enr_P7_BC_05	TGTCGGAT	RNABC08	AGACCAT
34	Chl-3-4MIC-90 min-a	RTS_Enr_P7_BC_05	TGTCGGAT	RNABC09	ATAAACT
35	Chl-3-4MIC-90 min-b	RTS_Enr_P7_BC_05	TGTCGGAT	RNABC52	TGTTACT
36	Chl-3-4MIC-90 min-c	RTS_Enr_P7_BC_05	TGTCGGAT	RNABC53	TTCCCGT
37	Tet-NDC-90min-a	RTS_Enr_P7_BC_06	ATTATGTT	RNABC01	AAGCAAT
38	Tet-NDC-90min-b	RTS_Enr_P7_BC_06	ATTATGTT	RNABC04	ACAGCCT
39	Tet-NDC-90min-c	RTS_Enr_P7_BC_06	ATTATGTT	RNABC05	ACCTGAT
40	Tet-1-4MIC-90 min-a	RTS_Enr_P7_BC_06	ATTATGTT	RNABC06	ACTAATT
41	Tet-1-4MIC-90 min-b	RTS_Enr_P7_BC_06	ATTATGTT	RNABC07	ACTCAAT
42	Tet-1-4MIC-90 min-c	RTS_Enr_P7_BC_06	ATTATGTT	RNABC08	AGACCAT
43	Tet-3-4MIC-90 min-a	RTS_Enr_P7_BC_06	ATTATGTT	RNABC09	ATAAACT
44	Tet-3-4MIC-90 min-b	RTS_Enr_P7_BC_06	ATTATGTT	RNABC52	TGTTACT
45	Tet-3-4MIC-90 min-c	RTS_Enr_P7_BC_06	ATTATGTT	RNABC53	TTCCCGT
46	Ksg-NDC-90min-a	RTS_Enr_P7_BC_08	TACTTAGC	RNABC01	AAGCAAT
47	Ksg-NDC-90min-b	RTS_Enr_P7_BC_08	TACTTAGC	RNABC04	ACAGCCT
48	Ksg-NDC-90min-c	RTS_Enr_P7_BC_08	TACTTAGC	RNABC05	ACCTGAT
49	Ksg-1-4MIC-90 min-a	RTS_Enr_P7_BC_08	TACTTAGC	RNABC06	ACTAATT
50	Ksg-1-4MIC-90 min-b	RTS_Enr_P7_BC_08	TACTTAGC	RNABC07	ACTCAAT
51	Ksg-1-4MIC-90 min-c	RTS_Enr_P7_BC_08	TACTTAGC	RNABC08	AGACCAT
52	Ksg-3-4MIC-90 min-a	RTS_Enr_P7_BC_08	TACTTAGC	RNABC09	ATAAACT
53	Ksg-3-4MIC-90 min-b	RTS_Enr_P7_BC_08	TACTTAGC	RNABC52	TGTTACT
54	Ksg-3-4MIC-90 min-c	RTS_Enr_P7_BC_08	TACTTAGC	RNABC53	TTCCCGT

### Sheet: 3'end Seq
Sample Name	IlluminaLibraryPrepKit	i7 index #	i7 index sequence	i5 index #	i5 index sequence
1	Chl-NDC-0min-a	RTS_Enr_P7_BC_01	GCACACGA	RNABC01	AAGCAAT
2	Chl-NDC-0min-b	RTS_Enr_P7_BC_01	GCACACGA	RNABC04	ACAGCCT
3	Chl-NDC-0min-c	RTS_Enr_P7_BC_01	GCACACGA	RNABC05	ACCTGAT
4	Ksg-NDC-0min-a	RTS_Enr_P7_BC_01	GCACACGA	RNABC06	ACTAATT
5	Ksg-NDC-0min-b	RTS_Enr_P7_BC_01	GCACACGA	RNABC07	ACTCAAT
6	Ksg-NDC-0min-c	RTS_Enr_P7_BC_01	GCACACGA	RNABC08	AGACCAT
7	Chl-NDC-60min-a	RTS_Enr_P7_BC_02	TCTGGCGA	RNABC01	AAGCAAT
8	Chl-NDC-60min-b	RTS_Enr_P7_BC_02	TCTGGCGA	RNABC04	ACAGCCT
9	Chl-NDC-60min-c	RTS_Enr_P7_BC_02	TCTGGCGA	RNABC05	ACCTGAT
10	Chl-1-4MIC-60 min-a	RTS_Enr_P7_BC_02	TCTGGCGA	RNABC06	ACTAATT
11	Chl-1-4MIC-60 min-b	RTS_Enr_P7_BC_02	TCTGGCGA	RNABC07	ACTCAAT
12	Chl-1-4MIC-60 min-c	RTS_Enr_P7_BC_02	TCTGGCGA	RNABC08	AGACCAT
13	Chl-3-4MIC-60 min-a	RTS_Enr_P7_BC_02	TCTGGCGA	RNABC09	ATAAACT
14	Chl-3-4MIC-60 min-b	RTS_Enr_P7_BC_02	TCTGGCGA	RNABC52	TGTTACT
15	Chl-3-4MIC-60 min-c	RTS_Enr_P7_BC_02	TCTGGCGA	RNABC53	TTCCCGT
16	Ksg-NDC-60min-a	RTS_Enr_P7_BC_04	CAGGAGCC	RNABC01	AAGCAAT
17	Ksg-NDC-60min-b	RTS_Enr_P7_BC_04	CAGGAGCC	RNABC04	ACAGCCT
18	Ksg-NDC-60min-c	RTS_Enr_P7_BC_04	CAGGAGCC	RNABC05	ACCTGAT
19	Ksg-1-4MIC-60 min-a	RTS_Enr_P7_BC_04	CAGGAGCC	RNABC06	ACTAATT
20	Ksg-1-4MIC-60 min-b	RTS_Enr_P7_BC_04	CAGGAGCC	RNABC07	ACTCAAT
21	Ksg-1-4MIC-60 min-c	RTS_Enr_P7_BC_04	CAGGAGCC	RNABC08	AGACCAT
22	Ksg-3-4MIC-60 min-a	RTS_Enr_P7_BC_04	CAGGAGCC	RNABC09	ATAAACT
23	Ksg-3-4MIC-60 min-b	RTS_Enr_P7_BC_04	CAGGAGCC	RNABC52	TGTTACT
24	Ksg-3-4MIC-60 min-c	RTS_Enr_P7_BC_04	CAGGAGCC	RNABC53	TTCCCGT

### Sheet: 5'endSeq
Sample Name	IlluminaLibraryPrepKit	i7 index #	i7 index sequence	i5 index #	i5 index sequence
1	Chl-pNDC-0min-a	RTS_Enr_P7_BC_01	GCACACGA	RNABC01_RC	AAGCAAT
2	Chl-pNDC-0min-b	RTS_Enr_P7_BC_01	GCACACGA	RNABC02_RC	AATTCAT
3	Chl-pNDC-0min-c	RTS_Enr_P7_BC_01	GCACACGA	RNABC03_RC	ACAAGTT
4	Ksg-pNDC-0min-a	RTS_Enr_P7_BC_01	GCACACGA	RNABC19_RC	CACGAAT
5	Ksg-pNDC-0min-b	RTS_Enr_P7_BC_01	GCACACGA	RNABC23_RC	CCCGATT
6	Ksg-pNDC-0min-c	RTS_Enr_P7_BC_01	GCACACGA	RNABC24_RC	CCGACTT
7	Chl-pNDC-60min-a	RTS_Enr_P7_BC_02	TCTGGCGA	RNABC01_RC	AAGCAAT
8	Chl-pNDC-60min-b	RTS_Enr_P7_BC_02	TCTGGCGA	RNABC02_RC	AATTCAT
9	Chl-pNDC-60min-c	RTS_Enr_P7_BC_02	TCTGGCGA	RNABC03_RC	ACAAGTT
10	Chl-p1-4MIC-60 min-a	RTS_Enr_P7_BC_02	TCTGGCGA	RNABC19_RC	CACGAAT
11	Chl-p1-4MIC-60min-b	RTS_Enr_P7_BC_02	TCTGGCGA	RNABC23_RC	CCCGATT
12	Chl-p1-4MIC-60min-c	RTS_Enr_P7_BC_02	TCTGGCGA	RNABC24_RC	CCGACTT
13	Chl-p3-4MIC-60min-a	RTS_Enr_P7_BC_02	TCTGGCGA	RNABC51_RC	TGGTCCT
14	Chl-p3-4MIC-60min-b	RTS_Enr_P7_BC_02	TCTGGCGA	RNABC52_RC	TGTTACT
15	Chl-p3-4MIC-60min-c	RTS_Enr_P7_BC_02	TCTGGCGA	RNABC53_RC	TTCCCGT
16	Ksg-pNDC-60min-a	RTS_Enr_P7_BC_04	CAGGAGCC	RNABC01_RC	AAGCAAT
17	Ksg-pNDC-60min-b	RTS_Enr_P7_BC_04	CAGGAGCC	RNABC02_RC	AATTCAT
18	Ksg-pNDC-60min-c	RTS_Enr_P7_BC_04	CAGGAGCC	RNABC03_RC	ACAAGTT
19	Ksg-p1-4MIC-60 min-a	RTS_Enr_P7_BC_04	CAGGAGCC	RNABC19_RC	CACGAAT
20	Ksg-p1-4MIC-60 min-b	RTS_Enr_P7_BC_04	CAGGAGCC	RNABC23_RC	CCCGATT
21	Ksg-p1-4MIC-60 min-c	RTS_Enr_P7_BC_04	CAGGAGCC	RNABC24_RC	CCGACTT
22	Ksg-p3-4MIC-60 min-a	RTS_Enr_P7_BC_04	CAGGAGCC	RNABC51_RC	TGGTCCT
23	Ksg-p3-4MIC-60 min-b	RTS_Enr_P7_BC_04	CAGGAGCC	RNABC52_RC	TGTTACT
24	Ksg-p3-4MIC-60 min-c	RTS_Enr_P7_BC_04	CAGGAGCC	RNABC53_RC	TTCCCGT
25	Chl-uNDC-0min-a	RTS_Enr_P7_BC_05	TGTCGGAT	RNABC01_RC	AAGCAAT
26	Chl-uNDC-0min-b	RTS_Enr_P7_BC_05	TGTCGGAT	RNABC02_RC	AATTCAT
27	Chl-uNDC-0min-c	RTS_Enr_P7_BC_05	TGTCGGAT	RNABC03_RC	ACAAGTT
28	Ksg-uNDC-0min-a	RTS_Enr_P7_BC_05	TGTCGGAT	RNABC19_RC	CACGAAT
29	Ksg-uNDC-0min-b	RTS_Enr_P7_BC_05	TGTCGGAT	RNABC23_RC	CCCGATT
30	Ksg-uNDC-0min-c	RTS_Enr_P7_BC_05	TGTCGGAT	RNABC24_RC	CCGACTT
31	Chl-uNDC-60min-a	RTS_Enr_P7_BC_06	ATTATGTT	RNABC01_RC	AAGCAAT
32	Chl-uNDC-60min-b	RTS_Enr_P7_BC_06	ATTATGTT	RNABC02_RC	AATTCAT
33	Chl-uNDC-60min-c	RTS_Enr_P7_BC_06	ATTATGTT	RNABC03_RC	ACAAGTT
34	Chl-u1-4MIC-60 min-a	RTS_Enr_P7_BC_06	ATTATGTT	RNABC19_RC	CACGAAT
35	Chl-u1-4MIC-60 min-b	RTS_Enr_P7_BC_06	ATTATGTT	RNABC23_RC	CCCGATT
36	Chl-u1-4MIC-60 min-c	RTS_Enr_P7_BC_06	ATTATGTT	RNABC24_RC	CCGACTT
37	Chl-u3-4MIC-60 min-a	RTS_Enr_P7_BC_06	ATTATGTT	RNABC51_RC	TGGTCCT
38	Chl-u3-4MIC-60 min-b	RTS_Enr_P7_BC_06	ATTATGTT	RNABC52_RC	TGTTACT
39	Chl-u3-4MIC-60 min-c	RTS_Enr_P7_BC_06	ATTATGTT	RNABC53_RC	TTCCCGT
40	Ksg-uNDC-60min-a	RTS_Enr_P7_BC_08	TACTTAGC	RNABC01_RC	AAGCAAT
41	Ksg-uNDC-60min-b	RTS_Enr_P7_BC_08	TACTTAGC	RNABC02_RC	AATTCAT
42	Ksg-uNDC-60min-c	RTS_Enr_P7_BC_08	TACTTAGC	RNABC03_RC	ACAAGTT
43	Ksg-u1-4MIC-60 min-a	RTS_Enr_P7_BC_08	TACTTAGC	RNABC19_RC	CACGAAT
44	Ksg-u1-4MIC-60 min-b	RTS_Enr_P7_BC_08	TACTTAGC	RNABC23_RC	CCCGATT
45	Ksg-u1-4MIC-60 min-c	RTS_Enr_P7_BC_08	TACTTAGC	RNABC24_RC	CCGACTT
46	Ksg-u3-4MIC-60 min-a	RTS_Enr_P7_BC_08	TACTTAGC	RNABC51_RC	TGGTCCT
47	Ksg-u3-4MIC-60 min-b	RTS_Enr_P7_BC_08	TACTTAGC	RNABC52_RC	TGTTACT
48	Ksg-u3-4MIC-60 min-c	RTS_Enr_P7_BC_08	TACTTAGC	RNABC53_RC	TTCCCGT
