## Supplementary material for "Translation Inhibiting Antibiotics Induce an asRNA Regulating Purine Metabolism in *S. pneumoniae* TIGR4 via an ISL3 Insertion Derived Hybrid Promoter": Table S7

### Sheet: ChlNDCt60_PIPETS_sigTSS
chrom	strand	ProcessedPeak	UnprocessedPeak	distance	ProcessedCount	UnprocessedCount	ratio
NC_003028	+	159	159	0	235	94	2.5
NC_003028	+	2901	2901	0	132	25	5.28
NC_003028	+	3166	3166	0	1862	241	7.72614
NC_003028	+	8505	8506	1	843	182	4.63187
NC_003028	+	22758	22758	0	3167	292	10.8459
NC_003028	+	28812	28812	0	639	98	6.52041
NC_003028	+	36143	36143	0	416	54	7.7037
NC_003028	+	44474	44474	0	177	41	4.31707
NC_003028	+	54712	54712	0	163	52	3.13462
NC_003028	-	64632	64632	0	1493	396	3.7702
NC_003028	+	80627	80627	0	925	164	5.64024
NC_003028	+	89004	89004	0	459	58	7.91379
NC_003028	+	122214	122214	0	325	37	8.78378
NC_003028	-	127069	127069	0	1040	214	4.85981
NC_003028	+	145488	145488	0	816	173	4.71676
NC_003028	+	146471	146471	0	168	21	8
NC_003028	+	148540	148540	0	53	17	3.11765
NC_003028	+	154904	154904	0	264	33	8
NC_003028	+	158923	158923	0	992	346	2.86705
NC_003028	+	171818	171818	0	43	19	2.26316
NC_003028	+	180857	180857	0	103	18	5.72222
NC_003028	+	181989	181989	0	340	83	4.09639
NC_003028	+	186986	186986	0	1146	162	7.07407
NC_003028	+	188639	188639	0	96	34	2.82353
NC_003028	+	205248	205248	0	7821	1132	6.90901
NC_003028	+	209939	209939	0	1015	101	10.0495
NC_003028	+	224729	224729	0	1252	391	3.20205
NC_003028	+	231599	231599	0	340	50	6.8
NC_003028	+	233185	233185	0	80	24	3.33333
NC_003028	+	233354	233355	1	421	41	10.2683
NC_003028	+	241659	241659	0	224	36	6.22222
NC_003028	-	246713	246713	0	207	60	3.45
NC_003028	+	248400	248400	0	110	26	4.23077
NC_003028	+	255093	255093	0	932	199	4.68342
NC_003028	+	258509	258509	0	824	310	2.65806
NC_003028	-	262727	262727	0	609	65	9.36923
NC_003028	-	265110	265110	0	100	14	7.14286
NC_003028	+	265236	265236	0	147	59	2.49153
NC_003028	+	267535	267535	0	125	32	3.90625
NC_003028	+	271944	271944	0	1260	377	3.34218
NC_003028	-	274220	274218	-2	40	18	2.22222
NC_003028	+	302884	302884	0	157	45	3.48889
NC_003028	+	305593	305593	0	348	55	6.32727
NC_003028	-	313627	313627	0	789	242	3.26033
NC_003028	-	349632	349632	0	357	47	7.59574
NC_003028	+	350244	350244	0	730	113	6.46018
NC_003028	+	353698	353698	0	305	112	2.72321
NC_003028	+	361259	361259	0	114	49	2.32653
NC_003028	+	378448	378448	0	296	67	4.41791
NC_003028	-	383956	383956	0	152	22	6.90909
NC_003028	+	384030	384030	0	151	31	4.87097
NC_003028	-	392260	392260	0	852	401	2.12469
NC_003028	+	394187	394187	0	499	91	5.48352
NC_003028	+	395173	395173	0	495	74	6.68919
NC_003028	-	408919	408919	0	848	414	2.04831
NC_003028	-	412263	412263	0	370	28	13.2143
NC_003028	+	412357	412357	0	340	98	3.46939
NC_003028	+	414816	414816	0	16024	3626	4.41919
NC_003028	+	415190	415190	0	1839	426	4.3169
NC_003028	+	432262	432262	0	3148	707	4.45262
NC_003028	+	438106	438106	0	109	26	4.19231
NC_003028	+	463879	463879	0	73	14	5.21429
NC_003028	+	466469	466469	0	319	25	12.76
NC_003028	+	469686	469686	0	2125	252	8.43254
NC_003028	+	481567	481567	0	513	145	3.53793
NC_003028	+	483515	483515	0	967	297	3.25589
NC_003028	-	494191	494191	0	85	38	2.23684
NC_003028	+	519265	519265	0	80	14	5.71429
NC_003028	+	520787	520787	0	120	37	3.24324
NC_003028	+	530182	530182	0	46	18	2.55556
NC_003028	+	547540	547540	0	879	142	6.19014
NC_003028	+	571560	571560	0	1922	425	4.52235
NC_003028	+	577421	577421	0	109	29	3.75862
NC_003028	+	589540	589540	0	42	18	2.33333
NC_003028	+	594242	594242	0	457	112	4.08036
NC_003028	+	596722	596722	0	125	59	2.11864
NC_003028	+	634174	634174	0	5045	446	11.3117
NC_003028	+	640561	640561	0	657	66	9.95455
NC_003028	+	644033	644033	0	178	35	5.08571
NC_003028	-	646265	646265	0	7880	2814	2.80028
NC_003028	+	651834	651834	0	303	66	4.59091
NC_003028	+	653642	653642	0	339	119	2.84874
NC_003028	+	676555	676555	0	2447	392	6.24235
NC_003028	+	680387	680387	0	717	243	2.95062
NC_003028	+	691590	691590	0	497	65	7.64615
NC_003028	+	698915	698915	0	214	66	3.24242
NC_003028	-	704875	704875	0	59	17	3.47059
NC_003028	+	706050	706050	0	70	17	4.11765
NC_003028	+	712915	712915	0	108	21	5.14286
NC_003028	+	713683	713683	0	98	15	6.53333
NC_003028	+	719878	719878	0	78	16	4.875
NC_003028	+	723172	723172	0	232	82	2.82927
NC_003028	+	725354	725354	0	1033	478	2.16109
NC_003028	+	731738	731738	0	558	37	15.0811
NC_003028	+	738401	738401	0	34	15	2.26667
NC_003028	+	738486	738486	0	411	139	2.95683
NC_003028	+	746456	746457	1	86	24	3.58333
NC_003028	-	754301	754301	0	1466	345	4.24928
NC_003028	+	754420	754420	0	78	32	2.4375
NC_003028	+	755548	755548	0	248	40	6.2
NC_003028	+	762486	762486	0	176	30	5.86667
NC_003028	-	768520	768520	0	111	19	5.84211
NC_003028	-	772999	772999	0	772	368	2.09783
NC_003028	+	777705	777705	0	708	106	6.67925
NC_003028	+	790232	790232	0	263	103	2.5534
NC_003028	-	798201	798201	0	162	36	4.5
NC_003028	+	798313	798313	0	179	52	3.44231
NC_003028	+	807568	807568	0	637	40	15.925
NC_003028	-	820186	820186	0	42	13	3.23077
NC_003028	+	826388	826389	1	342	20	17.1
NC_003028	-	829184	829184	0	344	31	11.0968
NC_003028	+	829278	829278	0	344	109	3.15596
NC_003028	+	850239	850239	0	3158	473	6.67653
NC_003028	+	854518	854518	0	69	19	3.63158
NC_003028	-	878505	878505	0	61	16	3.8125
NC_003028	+	887446	887446	0	273	42	6.5
NC_003028	+	894356	894356	0	1858	415	4.47711
NC_003028	+	907192	907192	0	753	171	4.40351
NC_003028	-	914768	914768	0	108	32	3.375
NC_003028	+	914825	914825	0	361	78	4.62821
NC_003028	+	924516	924516	0	852	308	2.76623
NC_003028	+	927088	927088	0	536	130	4.12308
NC_003028	+	941781	941781	0	422	101	4.17822
NC_003028	+	955920	955920	0	1637	385	4.25195
NC_003028	-	962279	962279	0	294	115	2.55652
NC_003028	+	962336	962338	2	158	16	9.875
NC_003028	+	969357	969357	0	1049	61	17.1967
NC_003028	+	1001212	1001212	0	670	67	10
NC_003028	+	1005311	1005311	0	147	25	5.88
NC_003028	+	1011749	1011749	0	683	71	9.61972
NC_003028	+	1022537	1022537	0	212	31	6.83871
NC_003028	-	1026943	1026943	0	31	15	2.06667
NC_003028	-	1036037	1036037	0	315	49	6.42857
NC_003028	+	1037079	1037079	0	56529	3802	14.8682
NC_003028	+	1042065	1042065	0	8756	2446	3.57972
NC_003028	+	1042799	1042799	0	44	14	3.14286
NC_003028	+	1046917	1046917	0	102	19	5.36842
NC_003028	+	1061740	1061740	0	463	111	4.17117
NC_003028	+	1069297	1069297	0	236	52	4.53846
NC_003028	+	1075331	1075331	0	50	20	2.5
NC_003028	-	1101311	1101311	0	195	56	3.48214
NC_003028	-	1105513	1105513	0	169	32	5.28125
NC_003028	-	1107031	1107031	0	31	12	2.58333
NC_003028	-	1115635	1115635	0	68581	15444	4.44062
NC_003028	+	1119808	1119808	0	232	32	7.25
NC_003028	-	1129913	1129913	0	51	19	2.68421
NC_003028	-	1134429	1134429	0	137	50	2.74
NC_003028	-	1141312	1141312	0	115	12	9.58333
NC_003028	-	1144126	1144126	0	364	83	4.38554
NC_003028	-	1160174	1160174	0	105	22	4.77273
NC_003028	-	1163416	1163416	0	139	45	3.08889
NC_003028	+	1163617	1163617	0	92	20	4.6
NC_003028	+	1166186	1166186	0	1003	126	7.96032
NC_003028	-	1170323	1170323	0	345	73	4.72603
NC_003028	-	1184594	1184594	0	1009	102	9.89216
NC_003028	-	1204453	1204452	-1	181	34	5.32353
NC_003028	+	1204740	1204740	0	59	17	3.47059
NC_003028	-	1224389	1224389	0	621	97	6.40206
NC_003028	-	1228304	1228304	0	4678	304	15.3882
NC_003028	-	1229323	1229323	0	377	70	5.38571
NC_003028	-	1229886	1229886	0	3789	1093	3.46661
NC_003028	+	1229948	1229948	0	273	78	3.5
NC_003028	+	1230947	1230947	0	2818	529	5.32703
NC_003028	+	1232569	1232569	0	346	44	7.86364
NC_003028	-	1275729	1275729	0	1426	300	4.75333
NC_003028	-	1301553	1301553	0	305	82	3.71951
NC_003028	-	1309645	1309645	0	1796	410	4.38049
NC_003028	-	1327287	1327287	0	107	41	2.60976
NC_003028	-	1330732	1330732	0	793	83	9.55422
NC_003028	-	1333346	1333346	0	472	178	2.65169
NC_003028	-	1333655	1333655	0	1575	236	6.67373
NC_003028	+	1334594	1334594	0	737	204	3.61275
NC_003028	-	1343158	1343158	0	230	65	3.53846
NC_003028	-	1352501	1352501	0	69	21	3.28571
NC_003028	-	1366327	1366327	0	45	12	3.75
NC_003028	+	1366411	1366410	-1	54	15	3.6
NC_003028	-	1369754	1369754	0	49	18	2.72222
NC_003028	+	1373553	1373553	0	142	32	4.4375
NC_003028	-	1381412	1381412	0	395	43	9.18605
NC_003028	-	1382939	1382939	0	688	177	3.88701
NC_003028	-	1391092	1391092	0	2453	319	7.68966
NC_003028	-	1393492	1393492	0	179	84	2.13095
NC_003028	-	1394147	1394147	0	250	25	10
NC_003028	+	1394290	1394290	0	100	35	2.85714
NC_003028	+	1407825	1407825	0	53	14	3.78571
NC_003028	-	1414863	1414863	0	67	13	5.15385
NC_003028	+	1414964	1414964	0	733	75	9.77333
NC_003028	-	1422405	1422405	0	263	48	5.47917
NC_003028	-	1427041	1427041	0	1305	170	7.67647
NC_003028	-	1430042	1430042	0	123	21	5.85714
NC_003028	-	1433189	1433189	0	95	29	3.27586
NC_003028	-	1435550	1435550	0	100	25	4
NC_003028	-	1441359	1441359	0	483	50	9.66
NC_003028	+	1441424	1441424	0	713	243	2.93416
NC_003028	-	1443152	1443152	0	174	23	7.56522
NC_003028	-	1448325	1448320	-5	357	47	7.59574
NC_003028	-	1449705	1449705	0	2765	256	10.8008
NC_003028	-	1455058	1455058	0	143	37	3.86486
NC_003028	-	1457417	1457417	0	99	24	4.125
NC_003028	-	1461189	1461189	0	3718	374	9.94118
NC_003028	+	1461277	1461277	0	103	27	3.81481
NC_003028	-	1467989	1467989	0	286	68	4.20588
NC_003028	-	1471067	1471067	0	31	14	2.21429
NC_003028	-	1477944	1477944	0	4352	823	5.28797
NC_003028	-	1478619	1478619	0	29587	421	70.2779
NC_003028	-	1481397	1481397	0	419	72	5.81944
NC_003028	-	1486291	1486291	0	74	27	2.74074
NC_003028	+	1492940	1492940	0	130	27	4.81481
NC_003028	+	1494372	1494372	0	126	43	2.93023
NC_003028	+	1496605	1496605	0	322	82	3.92683
NC_003028	-	1505916	1505916	0	96	17	5.64706
NC_003028	+	1507196	1507196	0	114	26	4.38462
NC_003028	-	1512354	1512354	0	117	40	2.925
NC_003028	-	1527621	1527621	0	120	42	2.85714
NC_003028	-	1528620	1528620	0	45214	2007	22.5282
NC_003028	+	1537325	1537325	0	100	19	5.26316
NC_003028	-	1543991	1543991	0	1788	293	6.10239
NC_003028	-	1557968	1557968	0	403	190	2.12105
NC_003028	-	1572243	1572243	0	121	60	2.01667
NC_003028	-	1600698	1600698	0	559	131	4.26718
NC_003028	-	1609184	1609184	0	66	32	2.0625
NC_003028	-	1617347	1617347	0	637	187	3.40642
NC_003028	+	1617433	1617433	0	434	31	14
NC_003028	+	1627339	1627339	0	513	51	10.0588
NC_003028	-	1632281	1632281	0	386	64	6.03125
NC_003028	-	1634605	1634605	0	165	26	6.34615
NC_003028	-	1643191	1643191	0	636	138	4.6087
NC_003028	-	1644896	1644892	-4	190	21	9.04762
NC_003028	+	1693714	1693714	0	182	90	2.02222
NC_003028	-	1696882	1696882	0	213	39	5.46154
NC_003028	+	1705289	1705289	0	116	20	5.8
NC_003028	-	1710000	1710000	0	1123	397	2.82872
NC_003028	-	1716332	1716332	0	407	72	5.65278
NC_003028	-	1724156	1724157	1	120	46	2.6087
NC_003028	-	1731747	1731747	0	695	108	6.43519
NC_003028	-	1748320	1748320	0	171	13	13.1538
NC_003028	+	1753160	1753160	0	273	115	2.37391
NC_003028	+	1754772	1754772	0	70	14	5
NC_003028	+	1761876	1761876	0	139	18	7.72222
NC_003028	-	1770957	1770957	0	109	22	4.95455
NC_003028	-	1773006	1773006	0	103	22	4.68182
NC_003028	-	1784650	1784650	0	172	48	3.58333
NC_003028	-	1788689	1788689	0	121	58	2.08621
NC_003028	+	1788789	1788789	0	786	49	16.0408
NC_003028	-	1797615	1797611	-4	479	67	7.14925
NC_003028	-	1822346	1822346	0	1171	462	2.53463
NC_003028	-	1824962	1824962	0	397	52	7.63462
NC_003028	-	1826800	1826800	0	166	35	4.74286
NC_003028	-	1834832	1834832	0	526	160	3.2875
NC_003028	-	1844613	1844613	0	256	37	6.91892
NC_003028	-	1847950	1847950	0	298	33	9.0303
NC_003028	-	1862559	1862559	0	235	32	7.34375
NC_003028	-	1872006	1872006	0	114	34	3.35294
NC_003028	-	1874791	1874791	0	120	27	4.44444
NC_003028	-	1878768	1878767	-1	71	26	2.73077
NC_003028	+	1879895	1879895	0	116	21	5.52381
NC_003028	-	1881748	1881748	0	158	39	4.05128
NC_003028	-	1889514	1889514	0	77	18	4.27778
NC_003028	-	1895188	1895188	0	476	110	4.32727
NC_003028	-	1896852	1896852	0	4621	585	7.89915
NC_003028	-	1898167	1898167	0	2644	369	7.16531
NC_003028	-	1900656	1900656	0	167	52	3.21154
NC_003028	-	1903439	1903439	0	1190	115	10.3478
NC_003028	-	1915676	1915676	0	21045	5771	3.64668
NC_003028	-	1933476	1933476	0	716	236	3.0339
NC_003028	-	1934935	1934935	0	47	13	3.61538
NC_003028	-	1947754	1947754	0	1266	251	5.04382
NC_003028	-	1955035	1955035	0	925	148	6.25
NC_003028	+	1960879	1960879	0	255	37	6.89189
NC_003028	-	1964773	1964773	0	1035	183	5.65574
NC_003028	-	1968386	1968386	0	102	23	4.43478
NC_003028	-	1978123	1978123	0	1329	251	5.29482
NC_003028	+	1991225	1991225	0	68	14	4.85714
NC_003028	+	1998764	1998764	0	90	30	3
NC_003028	-	2005683	2005683	0	254	19	13.3684
NC_003028	+	2009275	2009280	5	49	22	2.22727
NC_003028	-	2013000	2013000	0	396	90	4.4
NC_003028	+	2020686	2020686	0	84	29	2.89655
NC_003028	-	2029313	2029313	0	389	168	2.31548
NC_003028	-	2038587	2038587	0	564	180	3.13333
NC_003028	-	2090344	2090344	0	377	69	5.46377
NC_003028	+	2107945	2107945	0	72	17	4.23529
NC_003028	-	2118336	2118336	0	318	77	4.12987
NC_003028	-	2127700	2127700	0	85	24	3.54167
NC_003028	+	2129757	2129757	0	435	89	4.88764
NC_003028	-	2135152	2135152	0	2943	508	5.79331
NC_003028	-	2144315	2144315	0	58	18	3.22222
NC_003028	-	2148649	2148649	0	923	219	4.21461
NC_003028	+	2148809	2148809	0	215	72	2.98611

### Sheet: Chl3quarterMICt60_PIPETS_sigTSS
chrom	strand	ProcessedPeak	UnprocessedPeak	distance	ProcessedCount	UnprocessedCount	ratio
NC_003028	+	159	159	0	339	84	4.03571
NC_003028	+	2901	2901	0	171	25	6.84
NC_003028	+	3166	3166	0	259	31	8.35484
NC_003028	+	8506	8506	0	545	141	3.86525
NC_003028	+	22758	22758	0	2268	92	24.6522
NC_003028	+	24163	24163	0	234	50	4.68
NC_003028	+	25806	25806	0	697	90	7.74444
NC_003028	+	28812	28812	0	179	24	7.45833
NC_003028	+	36143	36143	0	338	26	13
NC_003028	+	57882	57882	0	2744	399	6.87719
NC_003028	-	64632	64632	0	1400	134	10.4478
NC_003028	+	80627	80627	0	392	41	9.56098
NC_003028	+	109378	109378	0	252	42	6
NC_003028	+	118379	118379	0	156	26	6
NC_003028	+	120983	120984	1	1310	30	43.6667
NC_003028	-	127069	127069	0	800	154	5.19481
NC_003028	+	145488	145488	0	322	81	3.97531
NC_003028	+	146471	146471	0	162	32	5.0625
NC_003028	+	148540	148540	0	111	30	3.7
NC_003028	+	158923	158923	0	479	89	5.38202
NC_003028	+	181989	181989	0	159	24	6.625
NC_003028	+	186986	186986	0	924	122	7.57377
NC_003028	+	192911	192911	0	11748	1571	7.47804
NC_003028	+	201239	201241	2	74	36	2.05556
NC_003028	+	202347	202347	0	192	77	2.49351
NC_003028	+	205248	205248	0	14264	1187	12.0168
NC_003028	+	209939	209939	0	319	80	3.9875
NC_003028	+	224729	224729	0	791	109	7.25688
NC_003028	+	237642	237642	0	142	61	2.32787
NC_003028	+	239694	239694	0	3546	531	6.67797
NC_003028	-	246713	246713	0	388	90	4.31111
NC_003028	+	246975	246975	0	3886	723	5.37483
NC_003028	+	255093	255093	0	1505	237	6.35021
NC_003028	+	258509	258509	0	238	55	4.32727
NC_003028	-	262727	262727	0	339	36	9.41667
NC_003028	+	271944	271944	0	6319	2733	2.31211
NC_003028	-	313627	313627	0	309	35	8.82857
NC_003028	-	349632	349632	0	580	45	12.8889
NC_003028	+	350244	350244	0	700	93	7.52688
NC_003028	+	350610	350610	0	636	263	2.41825
NC_003028	+	353698	353698	0	88	31	2.83871
NC_003028	+	378448	378448	0	287	31	9.25806
NC_003028	-	383956	383956	0	231	27	8.55556
NC_003028	-	392260	392260	0	311	45	6.91111
NC_003028	-	393022	393022	0	53	16	3.3125
NC_003028	+	395173	395173	0	580	43	13.4884
NC_003028	+	403495	403495	0	71	26	2.73077
NC_003028	+	412357	412357	0	718	166	4.3253
NC_003028	+	414816	414816	0	24460	4488	5.45009
NC_003028	+	415190	415190	0	920	104	8.84615
NC_003028	+	423652	423649	-3	378	69	5.47826
NC_003028	+	432262	432262	0	3298	556	5.93165
NC_003028	+	438106	438106	0	144	31	4.64516
NC_003028	+	463879	463879	0	319	27	11.8148
NC_003028	+	466469	466469	0	644	43	14.9767
NC_003028	+	469686	469686	0	1196	58	20.6207
NC_003028	+	481567	481567	0	249	64	3.89062
NC_003028	+	483515	483515	0	1722	158	10.8987
NC_003028	+	483547	483547	0	169	60	2.81667
NC_003028	-	494191	494191	0	45	14	3.21429
NC_003028	+	495352	495352	0	747	185	4.03784
NC_003028	+	519265	519265	0	575	107	5.37383
NC_003028	+	519982	519982	0	72	28	2.57143
NC_003028	+	547540	547540	0	1179	197	5.98477
NC_003028	+	560569	560569	0	83	27	3.07407
NC_003028	+	571560	571560	0	554	50	11.08
NC_003028	+	578854	578854	0	118	53	2.22642
NC_003028	+	594242	594242	0	504	69	7.30435
NC_003028	+	596722	596722	0	192	33	5.81818
NC_003028	+	634174	634174	0	4779	450	10.62
NC_003028	+	644033	644037	4	201	31	6.48387
NC_003028	-	646197	646197	0	176	80	2.2
NC_003028	-	646265	646265	0	1900	499	3.80762
NC_003028	+	651834	651834	0	324	33	9.81818
NC_003028	+	676555	676555	0	3023	224	13.4955
NC_003028	+	680387	680387	0	913	71	12.8592
NC_003028	+	691590	691590	0	1064	77	13.8182
NC_003028	+	694783	694783	0	645	66	9.77273
NC_003028	-	700388	700388	0	93	36	2.58333
NC_003028	-	701350	701350	0	341	21	16.2381
NC_003028	+	707869	707869	0	137	60	2.28333
NC_003028	+	723172	723172	0	215	39	5.51282
NC_003028	+	725354	725354	0	755	103	7.3301
NC_003028	+	731738	731738	0	1589	33	48.1515
NC_003028	+	738486	738486	0	290	84	3.45238
NC_003028	+	749260	749260	0	170	47	3.61702
NC_003028	+	750829	750829	0	63	28	2.25
NC_003028	-	754301	754301	0	4028	514	7.83658
NC_003028	+	762486	762486	0	277	29	9.55172
NC_003028	-	772999	772999	0	430	131	3.28244
NC_003028	-	776200	776200	0	61	16	3.8125
NC_003028	+	777705	777705	0	273	51	5.35294
NC_003028	-	780623	780623	0	34	15	2.26667
NC_003028	-	784356	784356	0	294	33	8.90909
NC_003028	-	786647	786647	0	2008	670	2.99701
NC_003028	+	790232	790232	0	426	72	5.91667
NC_003028	+	790954	790954	0	101	30	3.36667
NC_003028	+	791335	791335	0	119	37	3.21622
NC_003028	+	809056	809056	0	62	30	2.06667
NC_003028	+	813429	813433	4	191	33	5.78788
NC_003028	+	822021	822023	2	341	101	3.37624
NC_003028	-	829184	829184	0	84	18	4.66667
NC_003028	+	829278	829278	0	613	158	3.87975
NC_003028	+	831358	831358	0	129	60	2.15
NC_003028	+	850239	850239	0	953	172	5.5407
NC_003028	+	854518	854518	0	103	25	4.12
NC_003028	+	869644	869644	0	216	93	2.32258
NC_003028	+	877121	877121	0	738	129	5.72093
NC_003028	+	884148	884148	0	172	38	4.52632
NC_003028	+	894356	894356	0	2018	271	7.44649
NC_003028	+	894408	894408	0	52	24	2.16667
NC_003028	+	907192	907192	0	609	129	4.72093
NC_003028	+	914825	914825	0	633	91	6.95604
NC_003028	+	924516	924516	0	815	80	10.1875
NC_003028	-	932117	932117	0	145	33	4.39394
NC_003028	+	935271	935271	0	690	97	7.1134
NC_003028	+	943310	943310	0	195	33	5.90909
NC_003028	+	955920	955920	0	2577	451	5.71397
NC_003028	+	956781	956781	0	380	26	14.6154
NC_003028	-	962278	962279	1	188	36	5.22222
NC_003028	+	1001212	1001212	0	521	33	15.7879
NC_003028	+	1011749	1011749	0	375	39	9.61538
NC_003028	+	1022537	1022537	0	195	34	5.73529
NC_003028	-	1036037	1036037	0	166	14	11.8571
NC_003028	+	1037079	1037079	0	98672	4500	21.9271
NC_003028	+	1042065	1042065	0	1910	260	7.34615
NC_003028	+	1071267	1071267	0	290	35	8.28571
NC_003028	-	1101311	1101311	0	147	19	7.73684
NC_003028	-	1103779	1103779	0	32	14	2.28571
NC_003028	-	1113965	1113965	0	39	16	2.4375
NC_003028	-	1115153	1115153	0	68	33	2.06061
NC_003028	-	1115635	1115635	0	39066	5736	6.81067
NC_003028	-	1129913	1129913	0	69	28	2.46429
NC_003028	-	1134429	1134429	0	379	88	4.30682
NC_003028	-	1138130	1138130	0	43	12	3.58333
NC_003028	-	1144126	1144126	0	173	28	6.17857
NC_003028	-	1148505	1148505	0	242	114	2.12281
NC_003028	+	1150006	1150006	0	365	133	2.74436
NC_003028	-	1163416	1163416	0	74	14	5.28571
NC_003028	+	1166186	1166186	0	712	51	13.9608
NC_003028	-	1170323	1170323	0	194	37	5.24324
NC_003028	-	1184593	1184592	-1	1069	36	29.6944
NC_003028	-	1204453	1204452	-1	178	14	12.7143
NC_003028	-	1224389	1224389	0	919	103	8.92233
NC_003028	-	1228304	1228304	0	4600	106	43.3962
NC_003028	-	1229323	1229323	0	331	45	7.35556
NC_003028	-	1229886	1229886	0	4565	766	5.95953
NC_003028	+	1230947	1230947	0	2884	444	6.4955
NC_003028	-	1275729	1275729	0	2517	528	4.76705
NC_003028	-	1284408	1284408	0	79	15	5.26667
NC_003028	-	1291947	1291947	0	78	31	2.51613
NC_003028	-	1301553	1301553	0	258	46	5.6087
NC_003028	-	1309645	1309645	0	331	24	13.7917
NC_003028	-	1315033	1315033	0	193	25	7.72
NC_003028	-	1316647	1316647	0	146	40	3.65
NC_003028	-	1320343	1320343	0	52	14	3.71429
NC_003028	-	1320739	1320739	0	37	17	2.17647
NC_003028	-	1326779	1326779	0	37	13	2.84615
NC_003028	-	1327287	1327287	0	216	39	5.53846
NC_003028	-	1330732	1330732	0	608	81	7.50617
NC_003028	-	1333346	1333346	0	275	20	13.75
NC_003028	-	1333655	1333655	0	3662	669	5.47384
NC_003028	+	1334594	1334594	0	551	44	12.5227
NC_003028	-	1343158	1343158	0	245	49	5
NC_003028	-	1378702	1378702	0	66	14	4.71429
NC_003028	-	1381412	1381412	0	664	20	33.2
NC_003028	-	1382939	1382939	0	476	50	9.52
NC_003028	-	1393492	1393492	0	412	55	7.49091
NC_003028	-	1394147	1394147	0	244	11	22.1818
NC_003028	-	1416444	1416447	3	42	13	3.23077
NC_003028	-	1417792	1417792	0	31	13	2.38462
NC_003028	-	1425965	1425965	0	43	16	2.6875
NC_003028	-	1427041	1427041	0	1614	167	9.66467
NC_003028	-	1430042	1430042	0	248	19	13.0526
NC_003028	-	1433189	1433189	0	167	25	6.68
NC_003028	-	1435550	1435552	2	106	13	8.15385
NC_003028	-	1439522	1439517	-5	23	11	2.09091
NC_003028	-	1441359	1441359	0	298	51	5.84314
NC_003028	+	1441424	1441424	0	462	71	6.50704
NC_003028	-	1443152	1443152	0	279	74	3.77027
NC_003028	-	1448325	1448320	-5	555	74	7.5
NC_003028	-	1448968	1448967	-1	41	18	2.27778
NC_003028	-	1449705	1449705	0	3440	473	7.27273
NC_003028	-	1449869	1449869	0	26	11	2.36364
NC_003028	-	1450849	1450848	-1	49	19	2.57895
NC_003028	+	1453459	1453459	0	622	117	5.31624
NC_003028	-	1455058	1455058	0	190	22	8.63636
NC_003028	-	1457417	1457417	0	148	21	7.04762
NC_003028	-	1461189	1461189	0	9862	750	13.1493
NC_003028	+	1461277	1461277	0	292	51	5.72549
NC_003028	-	1467989	1467989	0	336	47	7.14894
NC_003028	-	1469398	1469398	0	46	17	2.70588
NC_003028	-	1472609	1472609	0	49	23	2.13043
NC_003028	-	1477944	1477944	0	1957	233	8.39914
NC_003028	-	1478619	1478619	0	13161	309	42.5922
NC_003028	-	1479694	1479694	0	90	41	2.19512
NC_003028	-	1481397	1481397	0	159	23	6.91304
NC_003028	-	1486291	1486291	0	116	26	4.46154
NC_003028	-	1490049	1490049	0	868	399	2.17544
NC_003028	-	1490124	1490124	0	97	48	2.02083
NC_003028	+	1496605	1496605	0	211	25	8.44
NC_003028	-	1503185	1503185	0	75	13	5.76923
NC_003028	-	1505860	1505860	0	194	83	2.33735
NC_003028	-	1505916	1505916	0	323	85	3.8
NC_003028	-	1512354	1512354	0	120	19	6.31579
NC_003028	-	1525317	1525317	0	52	18	2.88889
NC_003028	-	1527621	1527621	0	353	67	5.26866
NC_003028	-	1528620	1528620	0	59820	3952	15.1366
NC_003028	+	1529949	1529949	0	479	76	6.30263
NC_003028	-	1543363	1543363	0	36	11	3.27273
NC_003028	-	1543991	1543991	0	2870	211	13.6019
NC_003028	-	1545832	1545832	0	64	26	2.46154
NC_003028	-	1547602	1547602	0	218	46	4.73913
NC_003028	+	1547849	1547849	0	576	223	2.58296
NC_003028	-	1557968	1557968	0	158	30	5.26667
NC_003028	-	1562613	1562613	0	28	11	2.54545
NC_003028	-	1568064	1568064	0	128	54	2.37037
NC_003028	-	1570287	1570287	0	47	13	3.61538
NC_003028	-	1572243	1572243	0	98	14	7
NC_003028	-	1601538	1601538	0	58	28	2.07143
NC_003028	-	1606247	1606247	0	72	34	2.11765
NC_003028	-	1617347	1617347	0	760	128	5.9375
NC_003028	+	1627339	1627339	0	439	24	18.2917
NC_003028	-	1632281	1632281	0	261	15	17.4
NC_003028	-	1643192	1643191	-1	580	55	10.5455
NC_003028	-	1644896	1644896	0	112	11	10.1818
NC_003028	+	1693714	1693714	0	402	138	2.91304
NC_003028	+	1694450	1694450	0	115	26	4.42308
NC_003028	-	1696882	1696882	0	283	22	12.8636
NC_003028	-	1698342	1698343	1	25	12	2.08333
NC_003028	+	1706679	1706679	0	223	32	6.96875
NC_003028	+	1706810	1706810	0	136	65	2.09231
NC_003028	-	1710000	1710000	0	2321	293	7.9215
NC_003028	-	1716332	1716332	0	1200	131	9.16031
NC_003028	+	1718480	1718480	0	225	89	2.52809
NC_003028	-	1724156	1724157	1	286	33	8.66667
NC_003028	-	1731747	1731747	0	352	41	8.58537
NC_003028	-	1748320	1748320	0	175	11	15.9091
NC_003028	+	1753160	1753160	0	112	33	3.39394
NC_003028	+	1761876	1761876	0	687	68	10.1029
NC_003028	-	1764387	1764387	0	46	12	3.83333
NC_003028	-	1770957	1770957	0	151	25	6.04
NC_003028	-	1784650	1784650	0	163	22	7.40909
NC_003028	-	1788689	1788689	0	138	15	9.2
NC_003028	+	1788789	1788789	0	481	46	10.4565
NC_003028	-	1797615	1797615	0	618	27	22.8889
NC_003028	-	1822346	1822346	0	419	49	8.55102
NC_003028	-	1824962	1824962	0	551	37	14.8919
NC_003028	-	1826800	1826800	0	537	86	6.24419
NC_003028	-	1831044	1831044	0	420	43	9.76744
NC_003028	-	1834832	1834832	0	275	41	6.70732
NC_003028	-	1840725	1840725	0	27	13	2.07692
NC_003028	-	1844613	1844613	0	436	88	4.95455
NC_003028	-	1847950	1847950	0	216	12	18
NC_003028	-	1862559	1862559	0	136	27	5.03704
NC_003028	-	1862822	1862822	0	62	17	3.64706
NC_003028	-	1864115	1864115	0	31	13	2.38462
NC_003028	-	1874791	1874791	0	233	16	14.5625
NC_003028	-	1879535	1879535	0	52	15	3.46667
NC_003028	-	1881748	1881748	0	155	26	5.96154
NC_003028	-	1895188	1895188	0	464	47	9.87234
NC_003028	-	1896852	1896852	0	12042	1763	6.8304
NC_003028	-	1898167	1898167	0	1298	170	7.63529
NC_003028	-	1900656	1900656	0	121	20	6.05
NC_003028	-	1903439	1903438	-1	478	80	5.975
NC_003028	-	1915676	1915676	0	34815	5981	5.82093
NC_003028	-	1920029	1920029	0	2926	719	4.06954
NC_003028	-	1945970	1945970	0	42	17	2.47059
NC_003028	-	1947754	1947754	0	1430	105	13.619
NC_003028	-	1955035	1955035	0	1722	72	23.9167
NC_003028	-	1960810	1960810	0	631	131	4.81679
NC_003028	+	1960879	1960879	0	226	25	9.04
NC_003028	-	1964773	1964773	0	3675	399	9.21053
NC_003028	-	1968386	1968386	0	108	26	4.15385
NC_003028	-	1978123	1978123	0	210	20	10.5
NC_003028	-	1978302	1978302	0	246	25	9.84
NC_003028	-	1979582	1979582	0	202	45	4.48889
NC_003028	-	1985445	1985445	0	31	11	2.81818
NC_003028	-	1987804	1987804	0	58	13	4.46154
NC_003028	-	1988024	1988024	0	69	14	4.92857
NC_003028	-	2005683	2005683	0	391	16	24.4375
NC_003028	-	2013000	2013000	0	210	25	8.4
NC_003028	+	2020686	2020686	0	111	33	3.36364
NC_003028	-	2029313	2029313	0	318	115	2.76522
NC_003028	-	2033711	2033711	0	66	22	3
NC_003028	-	2036119	2036120	1	107	50	2.14
NC_003028	-	2038587	2038587	0	569	104	5.47115
NC_003028	+	2045761	2045761	0	10681	3134	3.4081
NC_003028	+	2046063	2046063	0	71	32	2.21875
NC_003028	-	2090344	2090344	0	332	18	18.4444
NC_003028	-	2118336	2118336	0	354	34	10.4118
NC_003028	-	2124660	2124660	0	38	17	2.23529
NC_003028	+	2129757	2129757	0	277	31	8.93548
NC_003028	-	2135152	2135152	0	2004	301	6.65781
NC_003028	-	2136474	2136474	0	52	21	2.47619
NC_003028	-	2148649	2148649	0	226	17	13.2941

### Sheet: KsgNDCt60_PIPETS_sigTSS
chrom	strand	ProcessedPeak	UnprocessedPeak	distance	ProcessedCount	UnprocessedCount	ratio
NC_003028	+	3166	3166	0	256	38	6.73684
NC_003028	+	8506	8506	0	47	16	2.9375
NC_003028	+	22758	22758	0	982	169	5.81065
NC_003028	+	57882	57882	0	1711	123	13.9106
NC_003028	-	64632	64632	0	133	42	3.16667
NC_003028	+	80627	80627	0	166	40	4.15
NC_003028	+	89004	89004	0	93	23	4.04348
NC_003028	-	127069	127069	0	289	62	4.66129
NC_003028	+	145488	145488	0	115	32	3.59375
NC_003028	+	158923	158923	0	65	31	2.09677
NC_003028	+	181989	181989	0	87	14	6.21429
NC_003028	+	186986	186986	0	159	26	6.11538
NC_003028	+	205248	205248	0	880	191	4.60733
NC_003028	+	209939	209938	-1	261	13	20.0769
NC_003028	+	224729	224729	0	187	86	2.17442
NC_003028	+	241659	241659	0	34	11	3.09091
NC_003028	+	255093	255093	0	104	48	2.16667
NC_003028	-	262727	262727	0	219	32	6.84375
NC_003028	+	271944	271944	0	272	104	2.61538
NC_003028	-	313627	313627	0	243	51	4.76471
NC_003028	+	350244	350244	0	87	11	7.90909
NC_003028	+	384030	384030	0	35	12	2.91667
NC_003028	+	394187	394187	0	87	13	6.69231
NC_003028	+	395173	395173	0	98	27	3.62963
NC_003028	+	412357	412357	0	80	19	4.21053
NC_003028	+	414816	414816	0	2867	558	5.13799
NC_003028	+	415190	415190	0	363	103	3.52427
NC_003028	+	466469	466469	0	83	11	7.54545
NC_003028	+	469686	469686	0	338	119	2.84034
NC_003028	+	481567	481567	0	177	68	2.60294
NC_003028	+	547540	547540	0	258	55	4.69091
NC_003028	+	571560	571560	0	286	91	3.14286
NC_003028	+	634174	634174	0	559	50	11.18
NC_003028	+	640561	640561	0	125	12	10.4167
NC_003028	+	653642	653642	0	58	27	2.14815
NC_003028	+	676555	676555	0	376	112	3.35714
NC_003028	+	691590	691590	0	159	32	4.96875
NC_003028	+	723172	723172	0	61	30	2.03333
NC_003028	-	754301	754301	0	162	43	3.76744
NC_003028	-	772999	772999	0	353	155	2.27742
NC_003028	+	777705	777705	0	205	62	3.30645
NC_003028	+	790232	790232	0	37	15	2.46667
NC_003028	+	829278	829278	0	55	20	2.75
NC_003028	+	850239	850239	0	683	201	3.39801
NC_003028	+	887446	887446	0	30	12	2.5
NC_003028	+	907192	907192	0	108	29	3.72414
NC_003028	+	914825	914825	0	88	35	2.51429
NC_003028	+	935271	935270	-1	52	25	2.08
NC_003028	+	941781	941781	0	83	20	4.15
NC_003028	+	955920	955920	0	404	137	2.94891
NC_003028	+	1001212	1001212	0	57	12	4.75
NC_003028	+	1011749	1011749	0	134	19	7.05263
NC_003028	+	1037079	1037079	0	10786	1551	6.95422
NC_003028	+	1042065	1042065	0	1952	614	3.17915
NC_003028	+	1061740	1061740	0	134	40	3.35
NC_003028	+	1069297	1069297	0	32	13	2.46154
NC_003028	-	1115635	1115635	0	11673	4262	2.73885
NC_003028	+	1115902	1115902	0	34	11	3.09091
NC_003028	+	1166186	1166186	0	105	20	5.25
NC_003028	-	1170323	1170323	0	76	21	3.61905
NC_003028	-	1204452	1204453	1	38	12	3.16667
NC_003028	-	1224389	1224389	0	82	22	3.72727
NC_003028	-	1228304	1228304	0	671	49	13.6939
NC_003028	-	1229323	1229323	0	72	18	4
NC_003028	+	1229948	1229948	0	40	15	2.66667
NC_003028	+	1230947	1230947	0	656	221	2.96833
NC_003028	+	1232569	1232569	0	49	11	4.45455
NC_003028	-	1275729	1275729	0	317	117	2.7094
NC_003028	-	1301553	1301553	0	65	24	2.70833
NC_003028	-	1309645	1309645	0	116	46	2.52174
NC_003028	-	1330732	1330732	0	144	34	4.23529
NC_003028	-	1333655	1333655	0	224	58	3.86207
NC_003028	-	1343158	1343158	0	54	20	2.7
NC_003028	-	1381412	1381412	0	51	13	3.92308
NC_003028	-	1382939	1382939	0	156	58	2.68966
NC_003028	-	1391092	1391092	0	241	62	3.8871
NC_003028	-	1393492	1393492	0	55	13	4.23077
NC_003028	+	1414964	1414964	0	97	16	6.0625
NC_003028	-	1422405	1422405	0	63	15	4.2
NC_003028	-	1427041	1427041	0	249	51	4.88235
NC_003028	-	1443152	1443152	0	69	19	3.63158
NC_003028	-	1449705	1449705	0	446	52	8.57692
NC_003028	-	1461189	1461189	0	483	166	2.90964
NC_003028	-	1467989	1467991	2	53	21	2.52381
NC_003028	-	1477944	1477944	0	594	129	4.60465
NC_003028	-	1478619	1478619	0	2655	89	29.8315
NC_003028	-	1481397	1481397	0	93	12	7.75
NC_003028	+	1492940	1492940	0	45	12	3.75
NC_003028	+	1494372	1494372	0	51	25	2.04
NC_003028	+	1496605	1496605	0	58	22	2.63636
NC_003028	-	1528620	1528620	0	4348	231	18.8225
NC_003028	-	1543991	1543991	0	188	58	3.24138
NC_003028	-	1547602	1547602	0	170	72	2.36111
NC_003028	-	1557968	1557968	0	139	61	2.27869
NC_003028	-	1600698	1600698	0	124	27	4.59259
NC_003028	-	1617347	1617351	4	110	51	2.15686
NC_003028	+	1617433	1617433	0	126	15	8.4
NC_003028	-	1632281	1632281	0	70	23	3.04348
NC_003028	-	1643191	1643192	1	105	29	3.62069
NC_003028	-	1716332	1716331	-1	69	21	3.28571
NC_003028	-	1731747	1731747	0	61	17	3.58824
NC_003028	-	1748320	1748320	0	36	14	2.57143
NC_003028	+	1788789	1788789	0	147	15	9.8
NC_003028	-	1831044	1831044	0	119	20	5.95
NC_003028	-	1834832	1834832	0	69	33	2.09091
NC_003028	-	1881748	1881748	0	51	15	3.4
NC_003028	-	1895188	1895188	0	81	22	3.68182
NC_003028	-	1896852	1896852	0	766	252	3.03968
NC_003028	-	1898167	1898167	0	435	73	5.9589
NC_003028	-	1903439	1903439	0	421	62	6.79032
NC_003028	-	1933476	1933476	0	252	96	2.625
NC_003028	-	1947754	1947754	0	196	67	2.92537
NC_003028	-	1955035	1955035	0	102	41	2.4878
NC_003028	+	1960879	1960879	0	64	14	4.57143
NC_003028	-	1964773	1964773	0	461	68	6.77941
NC_003028	-	1978123	1978123	0	172	57	3.01754
NC_003028	-	2013000	2013000	0	96	34	2.82353
NC_003028	-	2038587	2038587	0	78	28	2.78571
NC_003028	-	2090344	2090344	0	75	26	2.88462
NC_003028	-	2118336	2118336	0	54	11	4.90909
NC_003028	+	2129757	2129757	0	55	18	3.05556
NC_003028	-	2135152	2135152	0	567	110	5.15455
NC_003028	+	2148809	2148809	0	42	15	2.8

### Sheet: Ksg3quarterMICt60_PIPETS_sigTSS
chrom	strand	ProcessedPeak	UnprocessedPeak	distance	ProcessedCount	UnprocessedCount	ratio
NC_003028	+	159	159	0	100	25	4
NC_003028	+	3166	3166	0	98	13	7.53846
NC_003028	+	8506	8506	0	188	54	3.48148
NC_003028	+	22758	22758	0	1130	107	10.5607
NC_003028	+	24291	24291	0	66	15	4.4
NC_003028	+	57882	57882	0	963	116	8.30172
NC_003028	-	64632	64632	0	201	57	3.52632
NC_003028	+	80627	80627	0	118	20	5.9
NC_003028	+	89004	89004	0	131	19	6.89474
NC_003028	+	109378	109378	0	89	33	2.69697
NC_003028	+	118379	118379	0	376	41	9.17073
NC_003028	+	120983	120984	1	990	61	16.2295
NC_003028	-	127069	127069	0	451	121	3.72727
NC_003028	+	140915	140915	0	43	19	2.26316
NC_003028	+	145488	145488	0	163	29	5.62069
NC_003028	+	146471	146471	0	76	14	5.42857
NC_003028	+	148540	148540	0	47	12	3.91667
NC_003028	+	154904	154904	0	95	15	6.33333
NC_003028	+	180857	180857	0	51	18	2.83333
NC_003028	+	181989	181989	0	64	21	3.04762
NC_003028	+	186986	186986	0	328	26	12.6154
NC_003028	+	188639	188639	0	69	31	2.22581
NC_003028	+	205248	205248	0	1934	564	3.42908
NC_003028	+	209939	209939	0	155	20	7.75
NC_003028	+	224729	224729	0	227	55	4.12727
NC_003028	+	231599	231599	0	69	23	3
NC_003028	+	233354	233354	0	73	22	3.31818
NC_003028	+	241659	241659	0	264	41	6.43902
NC_003028	-	246713	246713	0	114	36	3.16667
NC_003028	+	255093	255093	0	274	88	3.11364
NC_003028	+	257588	257588	0	34	14	2.42857
NC_003028	+	258509	258509	0	53	17	3.11765
NC_003028	+	265236	265236	0	35	12	2.91667
NC_003028	+	302884	302884	0	48	13	3.69231
NC_003028	+	305593	305593	0	91	12	7.58333
NC_003028	-	313627	313627	0	89	22	4.04545
NC_003028	-	349632	349632	0	262	39	6.71795
NC_003028	+	350244	350244	0	168	61	2.7541
NC_003028	+	378448	378448	0	67	12	5.58333
NC_003028	-	383956	383956	0	68	12	5.66667
NC_003028	+	395173	395173	0	171	49	3.4898
NC_003028	-	408919	408919	0	164	25	6.56
NC_003028	+	412357	412357	0	136	41	3.31707
NC_003028	+	414816	414816	0	7872	1649	4.7738
NC_003028	+	415190	415190	0	468	42	11.1429
NC_003028	+	423652	423652	0	137	56	2.44643
NC_003028	+	432262	432262	0	370	113	3.27434
NC_003028	+	438106	438106	0	63	25	2.52
NC_003028	+	466469	466469	0	208	26	8
NC_003028	+	469686	469686	0	512	39	13.1282
NC_003028	+	481567	481567	0	77	12	6.41667
NC_003028	+	483515	483515	0	49	13	3.76923
NC_003028	+	520787	520787	0	88	21	4.19048
NC_003028	+	547540	547540	0	471	157	3
NC_003028	+	571560	571560	0	66	14	4.71429
NC_003028	+	634174	634174	0	1502	116	12.9483
NC_003028	+	640561	640561	0	103	24	4.29167
NC_003028	+	644033	644033	0	100	17	5.88235
NC_003028	+	651834	651834	0	110	27	4.07407
NC_003028	+	653642	653642	0	113	13	8.69231
NC_003028	+	676555	676555	0	1063	134	7.93284
NC_003028	+	680387	680387	0	230	40	5.75
NC_003028	+	694783	694783	0	279	81	3.44444
NC_003028	-	701350	701350	0	208	31	6.70968
NC_003028	+	723172	723172	0	80	21	3.80952
NC_003028	+	725354	725354	0	959	302	3.1755
NC_003028	-	735673	735673	0	54	19	2.84211
NC_003028	-	736734	736736	2	31	15	2.06667
NC_003028	+	749260	749260	0	78	34	2.29412
NC_003028	-	754301	754301	0	1714	396	4.32828
NC_003028	+	762486	762486	0	120	30	4
NC_003028	-	772999	772999	0	284	77	3.68831
NC_003028	+	777705	777705	0	142	30	4.73333
NC_003028	-	784356	784356	0	128	52	2.46154
NC_003028	+	790232	790232	0	165	55	3
NC_003028	+	807568	807568	0	179	22	8.13636
NC_003028	+	829278	829278	0	202	79	2.55696
NC_003028	+	850239	850239	0	376	114	3.29825
NC_003028	+	869477	869477	0	116	26	4.46154
NC_003028	+	883646	883646	0	24	11	2.18182
NC_003028	+	884148	884148	0	55	15	3.66667
NC_003028	+	894356	894356	0	496	137	3.62044
NC_003028	+	919472	919472	0	38	15	2.53333
NC_003028	-	932117	932117	0	87	35	2.48571
NC_003028	+	935271	935271	0	252	45	5.6
NC_003028	+	941781	941781	0	149	20	7.45
NC_003028	+	955920	955920	0	2741	843	3.25148
NC_003028	+	956781	956781	0	201	14	14.3571
NC_003028	-	962278	962279	1	86	16	5.375
NC_003028	+	962336	962336	0	82	22	3.72727
NC_003028	+	1001212	1001212	0	164	27	6.07407
NC_003028	+	1008389	1008389	0	41	15	2.73333
NC_003028	+	1017175	1017175	0	44	17	2.58824
NC_003028	+	1022537	1022537	0	98	12	8.16667
NC_003028	-	1036037	1036037	0	79	14	5.64286
NC_003028	+	1037079	1037079	0	22888	3672	6.23312
NC_003028	+	1042065	1042065	0	609	102	5.97059
NC_003028	+	1071267	1071267	0	72	25	2.88
NC_003028	-	1115635	1115635	0	5801	1171	4.95389
NC_003028	-	1134429	1134429	0	68	24	2.83333
NC_003028	-	1144126	1144126	0	68	22	3.09091
NC_003028	+	1150006	1150006	0	130	25	5.2
NC_003028	+	1166186	1166186	0	114	30	3.8
NC_003028	-	1184593	1184593	0	646	44	14.6818
NC_003028	-	1204453	1204453	0	64	16	4
NC_003028	-	1224389	1224389	0	225	25	9
NC_003028	-	1228304	1228304	0	1514	146	10.3699
NC_003028	-	1229323	1229323	0	109	28	3.89286
NC_003028	-	1229886	1229886	0	1274	316	4.03165
NC_003028	+	1230947	1230947	0	866	240	3.60833
NC_003028	+	1232569	1232569	0	102	16	6.375
NC_003028	-	1301553	1301553	0	114	41	2.78049
NC_003028	-	1309645	1309645	0	123	27	4.55556
NC_003028	-	1330732	1330732	0	238	74	3.21622
NC_003028	-	1333346	1333346	0	86	23	3.73913
NC_003028	-	1333655	1333655	0	911	289	3.15225
NC_003028	+	1334594	1334594	0	324	35	9.25714
NC_003028	-	1343158	1343158	0	67	26	2.57692
NC_003028	-	1352501	1352501	0	53	15	3.53333
NC_003028	-	1381412	1381412	0	244	23	10.6087
NC_003028	-	1382939	1382939	0	150	18	8.33333
NC_003028	-	1391092	1391092	0	93	18	5.16667
NC_003028	-	1394147	1394147	0	86	12	7.16667
NC_003028	+	1414964	1414964	0	130	13	10
NC_003028	-	1422405	1422405	0	71	27	2.62963
NC_003028	-	1427041	1427041	0	564	120	4.7
NC_003028	-	1430042	1430042	0	86	29	2.96552
NC_003028	-	1433189	1433189	0	63	17	3.70588
NC_003028	-	1441359	1441359	0	56	16	3.5
NC_003028	+	1441424	1441424	0	108	33	3.27273
NC_003028	-	1443152	1443152	0	275	42	6.54762
NC_003028	-	1448325	1448325	0	261	35	7.45714
NC_003028	-	1449705	1449705	0	762	205	3.71707
NC_003028	-	1461189	1461189	0	2267	1128	2.00975
NC_003028	-	1467989	1467989	0	182	28	6.5
NC_003028	-	1477944	1477944	0	603	90	6.7
NC_003028	-	1478619	1478619	0	2282	97	23.5258
NC_003028	+	1494372	1494372	0	64	16	4
NC_003028	+	1496605	1496605	0	51	16	3.1875
NC_003028	-	1505916	1505916	0	238	49	4.85714
NC_003028	-	1512354	1512354	0	39	19	2.05263
NC_003028	-	1528620	1528620	0	7127	451	15.8027
NC_003028	+	1529949	1529949	0	172	45	3.82222
NC_003028	-	1543991	1543990	-1	526	99	5.31313
NC_003028	-	1547602	1547602	0	77	16	4.8125
NC_003028	-	1557968	1557968	0	67	13	5.15385
NC_003028	-	1572243	1572245	2	70	14	5
NC_003028	+	1575197	1575197	0	80	14	5.71429
NC_003028	-	1617347	1617351	4	222	52	4.26923
NC_003028	-	1632281	1632281	0	161	20	8.05
NC_003028	-	1634605	1634605	0	42	12	3.5
NC_003028	-	1643192	1643192	0	201	24	8.375
NC_003028	-	1696882	1696882	0	186	44	4.22727
NC_003028	-	1710000	1710000	0	492	232	2.12069
NC_003028	-	1716332	1716332	0	219	87	2.51724
NC_003028	-	1724156	1724157	1	49	21	2.33333
NC_003028	-	1731747	1731747	0	81	23	3.52174
NC_003028	-	1753079	1753079	0	41	15	2.73333
NC_003028	+	1761876	1761876	0	182	34	5.35294
NC_003028	-	1770957	1770957	0	118	33	3.57576
NC_003028	+	1788789	1788789	0	111	21	5.28571
NC_003028	-	1822346	1822346	0	207	62	3.33871
NC_003028	-	1824962	1824962	0	138	20	6.9
NC_003028	-	1831044	1831044	0	153	14	10.9286
NC_003028	-	1844613	1844613	0	154	48	3.20833
NC_003028	-	1847950	1847950	0	94	13	7.23077
NC_003028	-	1872006	1872006	0	40	19	2.10526
NC_003028	-	1874791	1874791	0	75	13	5.76923
NC_003028	-	1881748	1881748	0	65	13	5
NC_003028	-	1895188	1895188	0	243	54	4.5
NC_003028	-	1896852	1896852	0	3119	665	4.69023
NC_003028	-	1898167	1898167	0	1127	137	8.22628
NC_003028	-	1900656	1900656	0	55	14	3.92857
NC_003028	-	1903439	1903438	-1	209	60	3.48333
NC_003028	-	1947754	1947754	0	374	80	4.675
NC_003028	-	1955035	1955035	0	296	85	3.48235
NC_003028	-	1960810	1960810	0	188	74	2.54054
NC_003028	+	1960879	1960879	0	92	21	4.38095
NC_003028	-	1964773	1964773	0	6709	523	12.8279
NC_003028	-	1978123	1978123	0	54	16	3.375
NC_003028	-	2013000	2013000	0	78	22	3.54545
NC_003028	-	2029313	2029313	0	136	49	2.77551
NC_003028	-	2033750	2033750	0	24	11	2.18182
NC_003028	-	2036119	2036120	1	46	16	2.875
NC_003028	-	2038587	2038587	0	215	55	3.90909
NC_003028	+	2045761	2045761	0	4644	1835	2.53079
NC_003028	-	2090344	2090344	0	168	27	6.22222
NC_003028	-	2118336	2118336	0	94	18	5.22222
NC_003028	-	2121376	2121376	0	37	17	2.17647
NC_003028	-	2135152	2135152	0	430	32	13.4375
NC_003028	-	2136474	2136474	0	34	16	2.125
