## Supplementary material for "Translation Inhibiting Antibiotics Induce an asRNA Regulating Purine Metabolism in *S. pneumoniae* TIGR4 via an ISL3 Insertion Derived Hybrid Promoter": Table S9

### Sheet: JunctionPositiveMetadat
Assembly	Strain	GPSC	IS_element	Serotype	Isolation_source	Country	Year	Contig	Junction_start	Junction_end	Junction_identity
GCA_000006885.1	TIGR4	GPSC31	IS1167A	4	-	Norway	1997	AE005672.3	784362	784398	100
GCA_000273445.1	TIGR4 derivative	GPSC31	IS1167A	4	-	-	-	AKVY01000001.1	786291	786327	100
GCA_002843545.1	TIGR4 derivative	GPSC31	IS1167A	4	-	-	-	CP025256.1	784361	784397	100
GCA_003966525.1	NU83127	GPSC31	IS1167A	-	human	Japan:Nagasaki	-	AP018936.1	790800	790836	100
GCA_022068225.1	TIGR4 derivative	GPSC31	IS1167A	4	-	-	-	CP035239.1	784623	784659	100
GCA_024089335.1	TIGR4 derivative	GPSC31	IS1167A	4	-	-	-	CP089948.1	784622	784658	100
GCA_036509575.1	Sep6	GPSC31	IS1167A	-	human	Japan:Tokyo	2012	AP028611.1	792668	792704	100
GCA_040687945.1	TIGR4 derivative	GPSC31	IS1167A	4	-	-	-	CP155539.1	1371992	1371956	100
GCA_052566715.1	TIGR4 derivative	GPSC31	IS1167A	4	-	-	-	CP199502.1	784623	784659	100
GCA_052566725.1	TIGR4 derivative	GPSC31	IS1167A	4	-	-	-	CP199503.1	784622	784658	100
GCA_000348705.1	PCS8235	GPSC32	IS1167A	-	blood	-	-	CM001835.1	507964	508000	100
GCA_022069545.1	TVO_1901939	GPSC32	IS1167A	1	blood	Netherlands:Nijmegen	2004	CP035248.1	772474	772510	100
GCA_900692585.1	2245STDY5562369	GPSC23	IS1167A	19A	blood	USA	1999	LR216015.1	786204	786240	100
GCA_900795205.1	Israel isolate	GPSC70	IS1167A	12F	blood	Israel	2013	LR536843.1	765080	765116	100

### Sheet: Phylogenetic Tree SNPs
GPSC comparisons	Pairwise Substitutions per site
GPSC31 vs GPSC32	0.31859
GPSC31 vs GPSC23	0.31416
GPSC31 vs GPSC70	0.30984
GPSC32 vs GPSC23	0.32441
GPSC32 vs GPSC70	0.32008
GPSC23 vs GPSC70	0.1649
